# Cross-family and phage-specific gene requirements for Klebsiella infection revealed by scalable RB-TnSeq genetic screens

**DOI:** 10.64898/2026.03.14.711032

**Authors:** Marissa R. Gittrich, Courtney M. Sanderson, Cara M. Noel, Erica Babusci, Sumeyra C. Selbes, Madeline Svab, Isabella Murray, Collis Bousliman, Ami Fofana, Aghiad Daboul, Jonathan Leopold, Alessandra Gonçalves de Melo, Marion Urvoy, Sylvain Moineau, Vivek K. Mutalik, Matthew B. Sullivan

## Abstract

Bacteriophages are being cataloged at an accelerating pace and are recognized as key players in nutrient and energy cycling across ecosystems. Yet the bacterial genetic determinants that govern phage-host specificity and infection success remain poorly understood, particularly in clinically and ecologically important genera such as *Klebsiella* where prior receptor characterization has been almost entirely limited to capsulated strains. Here we used a randomly barcoded, genome-wide, loss-of-function transposon mutant library (RB-TnSeq) of *Klebsiella* sp. M5al, a naturally acapsular, nitrogen-fixing rhizobacterium, to generate the first systematic, cross-family map of phage receptor gene dependencies in *Klebsiella*. Challenging the library against 25 double-stranded DNA phages spanning five families in 213 parallel assays, we identified 42 bacterial genes associated with phage infection, of which 15 had no prior association with phage infection in any bacterial system. Disruption of surface receptor biosynthesis genes conferred cross-resistance across multiple phage families, while intracellular gene disruptions had predominantly phage-specific effects. Clonal validation of eight genes confirmed LPS outer core biosynthesis genes as primary receptor determinants alongside additional host factors spanning outer membrane transport, cofactor biosynthesis, and two-component signaling. Comparative analysis across all 25 phages revealed that phage genus rather than family is the stronger predictor of host gene dependency profiles, a finding with direct implications for the functional annotation of uncharacterized phage isolates and rational phage cocktail design. Together, these findings provide a community resource for linking phage genomic diversity to functional host interaction space in this ecologically and clinically important genus.

**Author Summary:** Bacteriophages, or phages, are viruses that infect bacteria and play central roles in shaping microbial communities across ecosystems. Despite their ecological importance, the bacterial genes that determine infection outcomes remain poorly understood. Using a scalable barcoded transposon sequencing (RB-TnSeq) approach, we mapped host gene requirements for infection by 25 diverse phages of *Klebsiella* sp. M5al, a soil-associated plant-growth-promoting bacterium. We identified 42 bacterial genes associated with phage infection, spanning surface receptors, transcriptional regulators, and metabolic and protein-folding pathways. Infection strategies broadly clustered by phage genus and family, while phage-specific differences arose primarily in intracellular processes such as transcription and protein folding. These findings reveal both conserved and phage-specific host interactions that define infection strategies and establish a scalable framework for linking phage genomic diversity to function, with practical implications for predicting phage host range, designing phage cocktails for therapy, and understanding phage-driven dynamics in natural microbial communities.
