## Supplemental Table 3-5 for "Cross-family and phage-specific gene requirements for Klebsiella infection revealed by scalable RB-TnSeq genetic screens"

### Sheet: family
Pairwise permanova family
pairs		Df	SumsOfSqs	F.Model	R2	p.value	p.adjusted
Control	Straboviridae	1	4.21624	17.3246	0.128023	0.001	0.015
Control	Rivulusviridae	1	2.182	8.45226	0.219812	0.001	0.015
Control	Drexlerviridae	1	4.57984	28.9099	0.445385	0.001	0.015
Control	Autographiviridae	1	5.63678	47.8624	0.499282	0.001	0.015
Control	Mavericviridae	1	2.98034	13.4119	0.27143	0.001	0.015
Straboviridae	Rivulusviridae	1	3.33907	13.9435	0.102568	0.001	0.015
Straboviridae	Drexlerviridae	1	7.41872	34.945	0.214459	0.001	0.015
Straboviridae	Autographiviridae	1	5.95899	30.7573	0.180123	0.001	0.015
Straboviridae	Mavericviridae	1	4.39707	19.0977	0.12983	0.001	0.015
Rivulusviridae	Drexlerviridae	1	2.15145	13.8773	0.257572	0.001	0.015
Rivulusviridae	Autographiviridae	1	4.39362	37.1414	0.416657	0.001	0.015
Rivulusviridae	Mavericviridae	1	1.52548	7.18031	0.152189	0.001	0.015
Drexlerviridae	Autographiviridae	1	5.64914	79.7259	0.578874	0.001	0.015
Drexlerviridae	Mavericviridae	1	3.14293	22.392	0.327407	0.001	0.015
Autographiviridae	Mavericviridae	1	6.33079	57.3149	0.497029	0.001	0.015

### Sheet: genus
Genera in the Straboviridae family
pairs			Df	SumsOfSqs	F.Model	R2	p.value	p.adjusted
Straboviridae_1	vs	Straboviridae_2	1	2.91767	14.0814	0.139308	0.001	0.003
Straboviridae_1	vs	Straboviridae_3	1	3.52865	18.2372	0.159643	0.001	0.003
Straboviridae_2	vs	Straboviridae_3	1	1.93473	52.8301	0.735487	0.001	0.003
Genera in the Rivulusviridae family
pairs			Df	SumsOfSqs	F.Model	R2	p.value	p.adjusted
Mavericviridae_1	vs	Mavericviridae_2	1	1.19917	8.37814	0.455875	0.003	0.009
Mavericviridae_1	vs	Mavericviridae_3	1	0.747618	5.56325	0.357461	0.005	0.015
Mavericviridae_2	vs	Mavericviridae_3	1	1.36156	12.8852	0.563037	0.005	0.015
Genera in the Mavericviridae family
pairs			Df	SumsOfSqs	F.Model	R2	p.value	p.adjusted
Rivulusviridae_1	vs	Rivulusviridae_2	1	1.32779	12.2497	0.550555	0.004	0.012
Rivulusviridae_1	vs	Rivulusviridae_3	1	1.79107	15.2759	0.488425	0.001	0.003
Rivulusviridae_2	vs	Rivulusviridae_3	1	0.0708145	0.677342	0.0406145	0.533	1
Genera in the Drexlerviridae family
pairs			Df	SumsOfSqs	F.Model	R2	p.value	p.adjusted
Drexlerviridae_1	vs	Drexlerviridae_2	1	0.430574	5.74339	0.207018	0.01	0.01

### Sheet: species
Species in the Slopekvirus genus
pairs			Df	SumsOfSqs	F.Model	R2	p.value	p.adjusted
Straboviridae_1	vs	Straboviridae_2	1	1.99152	23.8009	0.597999	0.001	0.01
Straboviridae_1	vs	Straboviridae_3	1	0.898231	4.43034	0.0709646	0.004	0.04
Straboviridae_1	vs	Straboviridae_4	1	1.39379	31.1975	0.776105	0.004	0.04
Straboviridae_1	vs	Straboviridae_5	1	0.511676	9.04283	0.474868	0.002	0.02
Straboviridae_2	vs	Straboviridae_3	1	2.12835	10.8134	0.144538	0.001	0.01
Straboviridae_2	vs	Straboviridae_4	1	0.496215	6.00403	0.285851	0.002	0.02
Straboviridae_2	vs	Straboviridae_5	1	1.74656	19.9115	0.55446	0.001	0.01
Straboviridae_3	vs	Straboviridae_4	1	0.634368	3.10107	0.0515976	0.028	0.28
Straboviridae_3	vs	Straboviridae_5	1	0.746856	3.66357	0.0594122	0.009	0.09
Straboviridae_4	vs	Straboviridae_5	1	1.0179	19.6273	0.685615	0.002	0.02
Species in the Jiadoavirus genus
pairs			Df	SumsOfSqs	F.Model	R2	p.value	p.adjusted
Straboviridae_7	vs	Straboviridae_8	1	0.134887	3.59935	0.216837	0.016	0.016
Species in the Teetrevirus genus
pairs			Df	SumsOfSqs	F.Model	R2	p.value	p.adjusted
Autographiviridae_1	vs	Autographiviridae_2	1	0.119885	2.13416	0.059062	0.023	0.023
Species in the Jiadoavirus genus
pairs			Df	SumsOfSqs	F.Model	R2	p.value	p.adjusted
Rivulusviridae_3	vs	Rivulusviridae_4	1	0.133812	1.21805	0.108579	0.327	0.327
