## Supplemental Table 6 for "Cross-family and phage-specific gene requirements for Klebsiella infection revealed by scalable RB-TnSeq genetic screens"

### Sheet: Sheet1
# ID	Prediction	OTHER	SP(Sec/SPI)	LIPO(Sec/SPII)	TAT(Tat/SPI)	TATLIPO(Tat/SPII)	PILIN(Sec/SPIII)	CS Position
BWI76_RS10825_efeB_iron_uptake_transporter_deferrochelatase_peroxidase_subunit_2287428_2288708_forward_MW_46542	TAT	1e-06	8e-06	3e-06	0.875312	0.12468	0	CS pos: 38-39. Pr: 0.7644
BWI76_RS04445_citE_citrate__pro-3S_-lyase_subunit_beta_917685_918554_forward_MW_31411	TAT	0.009084	0.161692	0.003094	0.821703	0.004046	0.000357	CS pos: 25-26. Pr: 0.7374
BWI76_RS07740_fepB_Fe2_-enterobactin_ABC_transporter_substrate-binding_protein_1641986_1642945_reverse_MW_34060	TAT	0.000241	0.043521	4.5e-05	0.956061	8.8e-05	3e-05	CS pos: 26-27. Pr: 0.8658
BWI76_RS05135_fhuD_Fe_3__-hydroxamate_ABC_transporter_substrate-binding_protein_FhuD_1079182_1080072_forward_MW_33211	TAT	0	0	0	0.999983	7e-06	0	CS pos: 30-31. Pr: 0.9009
BWI76_RS09680_dmsA_dimethylsulfoxide_reductase_subunit_A_2028693_2031131_forward_MW_90125	TAT	0	0	0	0.999972	7e-06	0	CS pos: 45-46. Pr: 0.9162
BWI76_RS00465_fdnG_formate_dehydrogenase-N_subunit_alpha_94761_97811_reverse_MW_112005	TAT	0	0	0	1	0	0	CS pos: 33-34. Pr: 0.9245
BWI76_RS04945_cueO_multicopper_oxidase_CueO_1037326_1038909_forward_MW_57626	TAT	0	0	0	1	0	0	CS pos: 28-29. Pr: 0.9347
BWI76_RS13740_fdnG_formate_dehydrogenase-N_subunit_alpha_2864338_2867385_forward_MW_112799	TAT	0	0	0	0.99999	0	0	CS pos: 33-34. Pr: 0.9334
BWI76_RS13310_BWI76_RS13310_glucan_biosynthesis_protein_2775559_2777214_forward_MW_62898	TAT	0	0	0	0.999984	0	0	CS pos: 32-33. Pr: 0.9222
BWI76_RS09860_BWI76_RS09860_YcbK_family_protein_2071543_2072094_forward_MW_20394	TAT	0	0	0	0.999982	0	0	CS pos: 31-32. Pr: 0.9390
BWI76_RS15340_urtA_urea_ABC_transporter_substrate-binding_protein_3212576_3213847_reverse_MW_46303	TAT	0	7e-05	0	0.999922	0	0	CS pos: 27-28. Pr: 0.8973
BWI76_RS15925_BWI76_RS15925_selenate_tellurate_reductase_subunit_YnfE_3302259_3304694_forward_MW_89933	TAT	0	0	0	0.99999	3e-06	0	CS pos: 42-43. Pr: 0.8682
BWI76_RS16850_BWI76_RS16850_ABC_transporter_substrate-binding_protein_3494332_3495369_reverse_MW_36762	TAT	0	0	0	0.999993	0	0	CS pos: 36-37. Pr: 0.3909
BWI76_RS17380_BWI76_RS17380_CmpA_NrtA_family_ABC_transporter_substrate-binding_protein_3606431_3607687_reverse_MW_46171	TAT	0	0	0	0.999987	0	0	CS pos: 34-35. Pr: 0.9264
BWI76_RS19030_BWI76_RS19030_hypothetical_protein_3951731_3953287_reverse_MW_57782	TAT	0.115628	0.252799	0.035012	0.468863	0.124141	0.003547	CS pos: 26-27. Pr: 0.3390
BWI76_RS19155_fdnG_formate_dehydrogenase-N_subunit_alpha_3982545_3985595_reverse_MW_113236	TAT	0	0	0	0.999954	0	0	CS pos: 34-35. Pr: 0.9178
BWI76_RS20735_amiA_N-acetylmuramoyl-L-alanine_amidase_AmiA_4334603_4335478_forward_MW_31510	TAT	5e-06	9e-06	8e-06	0.963548	0.036427	0	CS pos: 35-36. Pr: 0.8529
BWI76_RS23215_amiC_N-acetylmuramoyl-L-alanine_amidase_AmiC_4835600_4836853_reverse_MW_45625	TAT	1.7e-05	2.5e-05	9e-06	0.984972	0.014963	0	CS pos: 33-34. Pr: 0.8469
BWI76_RS23895_pepP_Xaa-Pro_aminopeptidase_4987804_4989120_reverse_MW_49252	TAT	0.010655	0.009831	0.001018	0.91177	0.066636	8.1e-05	CS pos: 34-35. Pr: 0.6394
BWI76_RS24265_BWI76_RS24265_YghX_family_hydrolase_5056261_5057148_reverse_MW_32641	TAT	0.022046	0.008772	0.000953	0.810457	0.157704	5e-05	CS pos: 58-59. Pr: 0.7148
BWI76_RS24315_ftsP_cell_division_protein_FtsP_5066951_5068363_reverse_MW_51733	TAT	0	0	0	0.999983	0	0	CS pos: 27-28. Pr: 0.9359
BWI76_RS25515_msrP_protein-methionine-sulfoxide_reductase_catalytic_subunit_MsrP_5305065_5306066_forward_MW_37182	TAT	0	2e-06	0	0.997813	0.002184	0	CS pos: 43-44. Pr: 0.9013
