## Supplemental Table 7 for "Cross-family and phage-specific gene requirements for Klebsiella infection revealed by scalable RB-TnSeq genetic screens"

### Sheet: Sheet1
Gene ID	Gene name	Klebsiella phages	Previously found to be involved in phage infection	citation where phages have required these genes
BWI76_RS01080	undecaprenyl-phosphate alpha-N-acetylglucosaminyl 1-phosphate transferase	KLB16, KLB19, KLB21, KLB24, KLB26, KLB29, KLB31	Involved in O-antigen and enterobacterial common antigen biosynthesis. Phages have been found to bind to many regions of the O-antigen and some phages have been found to require ECA for phage adsorption	2026-01-05
BWI76_RS01090	UDP-N-acetylglucosamine 2-epimerase (non-hydrolyzing)	KLB19, KLB21, KLB26	Involved in O-antigen and enterobacterial common antigen biosynthesis. Phages have been found to bind to many regions of the O-antigen and some phages have been found to require ECA for phage adsorption	2026-01-05
BWI76_RS01095	UDP-N-acetyl-D-mannosamine dehydrogenase	KLB19, KLB21, KLB26, KLB29	Involved in O-antigen and enterobacterial common antigen biosynthesis. Phages have been found to bind to many regions of the O-antigen and some phages have been found to require ECA for phage adsorption	2026-01-05
BWI76_RS01110	TDP-fucosamine acetyltransferase	KLB19, KLB21, KLB26	Involved in O-antigen and enterobacterial common antigen biosynthesis. Phages have been found to bind to many regions of the O-antigen and some phages have been found to require ECA for phage adsorption	2026-01-05
BWI76_RS01115	dTDP-4-amino-4,6-dideoxygalactose transaminase	KLB19, KLB26	Involved in O-antigen and enterobacterial common antigen biosynthesis. Phages have been found to bind to many regions of the O-antigen and some phages have been found to require ECA for phage adsorption	2026-01-05
BWI76_RS01125	4-alpha-L-fucosyltransferase	KLB19, KLB26	Involved in O-antigen and enterobacterial common antigen biosynthesis. Phages have been found to bind to many regions of the O-antigen and some phages have been found to require ECA for phage adsorption	2026-01-05
BWI76_RS01135	lipopolysaccharide N-acetylmannosaminouronosyltransferase	KLB19, KLB26	Involved in O-antigen and enterobacterial common antigen biosynthesis. Phages have been found to bind to many regions of the O-antigen and some phages have been found to require ECA for phage adsorption	2026-01-05
BWI76_RS18965	bifunctional galactosyltransferase	KLB21	Involved in O-antigen biosynthesis. Phages have been found to bind to many regions of the O-antigen, and some phages have been found to require ECA for phage adsorption	2026-01-05
BWI76_RS18970	putative glycosyltransferase	KLB21	Involved in O-antigen biosynthesis. Phages have been found to bind to many regions of the O-antigen, and some phages have been found to require ECA for phage adsorption	2026-01-05
BWI76_RS18985	LPS O-antigen ABC transporter ATP-binding protein	KLB21	Involved in O-antigen biosynthesis. Phages have been found to bind to many regions of the O-antigen, and some phages have been found to require ECA for phage adsorption	2026-01-05
BWI76_RS18990	ABC transporter permease	KLB21	Involved in O-antigen biosynthesis. Phages have been found to bind to many regions of the O-antigen, and some phages have been found to require ECA for phage adsorption	2026-01-05
BWI76_RS27275	hypothetical protein	KLB13, KLB17, KLB2, KLB21, KLB23, KLB25, KLB31, KLB8	Involved in the core of LPS. Phages have been found to bind many regions of the LPS core	2026-01-05
BWI76_RS27290	hypothetical protein	KLB12, KLB13, KLB17, KLB2, KLB21, KLB23, KLB25, KLB3, KLB4, KLB7, KLB8	Involved in the core of LPS. Phages have been found to bind many regions of the LPS core	2026-01-05
BWI76_RS27305	glycosyl transferase	KLB12, KLB13, KLB16, KLB17, KLB2, KLB21, KLB23, KLB25, KLB3, KLB4, KLB7, KLB8	Involved in the core of LPS. Phages have been found to bind many regions of the LPS core	2026-01-05
BWI76_RS27310	glycosyltransferase	KLB1, KLB10, KLB13, KLB15, KLB17, KLB21, KLB22, KLB23, KLB25, KLB27, KLB29, KLB3, KLB6	Involved in the core of LPS. Phages have been found to bind many regions of the LPS core	2026-01-05
BWI76_RS26770	cellulose biosynthesis protein BcsC	KLB28	Involved in the production of cellulose which can be a component of biofilms and used as a receptor for phages	2026-06-07
BWI76_RS26780	cellulose synthase regulator BcsB	KLB28	Involved in the production of cellulose which can be a component of biofilms and used as a receptor for phages	2026-06-07
BWI76_RS26785	UDP-forming cellulose synthase catalytic subunit	KLB28	Involved in the production of cellulose which can be a component of biofilms and used as a receptor for phages	2026-06-07
BWI76_RS26790	cell division protein	KLB28	Involved in the production of cellulose which can be a component of biofilms and used as a receptor for phages	2026-06-07
BWI76_RS26810	cellulose biosynthesis protein BcsG	KLB28	Involved in the production of cellulose which can be a component of biofilms and used as a receptor for phages	2026-06-07
BWI76_RS24400	outer membrane channel protein TolC	KLB31	Encodes TolC an outer membrane protein that is part of a multidrug efflux pump. Is a known phage receptor	2026-08-10
BWI76_RS13500	TonB-dependent receptor pqqU	JVSB2, KLB16, KLB19, KLB26	Encodes PqqU an outer membrane protein that is involved in PQQ import. Is a known phage receptor	2026-11-12
BWI76_RS19905	OmpK36 porin	KLB22, KLB24, KLB28, KLB29	Outermembrane porin. Is a known phage receptor	13
BWI76_RS20470	long-chain fatty acid transporter	KLB31	Outermembrane protein involved in long-chain fatty acid transport. Is a known phage receptor	11
BWI76_RS22650	lipoprotein NlpD	KLB19, KLB31	Encodes a lipoprotein Not previously associated with phage infection	ND
BWI76_RS08525	colicin transporter tolR	KLB21, KLB31	Encodes an inner membrane protein that is part of the Tol-Pal system that is invovlved in outermembrane integrity, cell division and colicin uptake. In filamentous phages this system is involved in the translocation of phage DNA into the bacterial cell.	18
BWI76_RS27165	mannitol-1-phosphate 5-dehydrogenase	KLB21	Encodes a mannitol-1-phosphate dehydrogenase that is used in the mannitol utilization pathway converting mannitol-1-phosphate to fructose-6-phosphate. Not previously associated with phage infection	ND
BWI76_RS23330	transcriptional regulator GalR	KLB19, KLB21, KLB26	Encodes a galactose repressor protein that regulates the galactose operon. Not previously associated with phage infection	ND
BWI76_RS11275	sensor protein PhoQ	KLB17	Encodes phoQ part of the phoPQ two-component system sensor histidine kinase. PhoQ phosphorylates phoP in response to environmental signals. Not previously associated with phage infection
BWI76_RS18345	transcriptional regulator SdiA	KLB17	Encodes a quorum sensing regulator that controls biofilm formation, virulence factors, and cell division. Have been previously shown to confer resistance through changes in receptor formation, phage defense element expression, and biofilm formation	14, 15
BWI76_RS06765	transcriptional regulator	KLB28	The specific pathway associated with the transcriptional regulator is unknown	ND
BWI76_RS00240	FMN-binding protein MioC	KLB19	Encodes a transcriptional regulator involved in regulation of DNA replication and cell division. MioC also is involved in biotin production. Not previously associated with phage infection	ND
BWI76_RS00345	protein disulfide oxidoreductase DsbA	KLB1, KLB10, KLB19, KLB21, KLB26, KLB31, KLB6	Encodes DsbA that is involved in the formation of disulfide bonds in the periplasm. Has been previously found to be used during phage infection for impact on bacterial surface protein production and bacterial lysis during phage infection	16, 17
BWI76_RS08495	cytochrome bd-I ubiquinol oxidase subunit I	KLB19, KLB26	Encodes the subunit I of cytochrome bd oxidase involved in the electron transport chain. Not previously associated with phage infection	ND
BWI76_RS08500	cytochrome d ubiquinol oxidase subunit 2	KLB19, KLB26, KLB31	Encodes the subunit II of cytochrome bd oxidase involved in the electron transport chain. Not previously associated with phage infection	ND
BWI76_RS22875	serine transporter	KLB26	Encodes a serine transporter. Not previously associated with phage infection	ND
BWI76_RS01330	twin-arginine translocase subunit TatC	KLB19, KLB21	Encodes a component of the twin-arginine translocation pathway. Not previously associated with phage infection	ND
BWI76_RS19000	acyltransferase	KLB22	Specific pathway associated with the acyltransferase unknown	ND
BWI76_RS11475	glycosyl transferase	KLB12	Specific pathway associated with the glycosyltransferase unknown	ND
BWI76_RS16215	hypothetical protein	KLB22	Unknown function	ND
BWI76_RS16715	hypothetical protein	KLB17	Unknown function	ND
BWI76_RS24775	hypothetical protein	KLB19	Unknown function	ND
1. Kulikov EE, Golomidova AK, Prokhorov NS, Ivanov PA, Letarov AV. High-throughput LPS profiling as a tool for revealing of bacteriophage infection strategies. Sci Rep. 2019 Dec 1;9(1):1–10. doi:10.1038/s41598-019-39590-8 PubMed PMID: 30814597.
2. Knecht LE, Veljkovic M, Fieseler L. Diversity and Function of Phage Encoded Depolymerases. Front Microbiol. 2020 Jan 10;10. doi:10.3389/fmicb.2019.02949
3. Adler BA, Kazakov AE, Zhong C, Liu H, Kutter E, Lui LM, et al. The genetic basis of phage susceptibility, cross-resistance and host-range in Salmonella. Microbiol U K. 2021;167(12). doi:10.1099/mic.0.001126 PubMed PMID: 34910616.
4. Bertozzi Silva J, Storms Z, Sauvageau D. Host receptors for bacteriophage adsorption. FEMS Microbiol Lett. 2016 Feb 1;363(4). doi:10.1093/femsle/fnw002
5. Lourenço M, Osbelt L, Passet V, Gravey F, Megrian D, Strowig T, et al. Phages against Noncapsulated Klebsiella pneumoniae: Broader Host range, Slower Resistance. Microbiol Spectr. 2023 Jun 20;0(0):e04812-22. doi:10.1128/spectrum.04812-22
6. Knecht LE, Heinrich N, Born Y, Felder K, Pelludat C, Loessner MJ, et al. Bacteriophage S6 requires bacterial cellulose for Erwinia amylovora infection. Environ Microbiol. 2022 Aug;24(8):3436–50. doi:10.1111/1462-2920.15973 PubMed PMID: 35289468.
7. Römling U. The power of unbiased phenotypic screens – cellulose as a first receptor for the Schitoviridae phage S6 of Erwinia amylovora. Environ Microbiol. 2022;24(8):3316–21. doi:10.1111/1462-2920.16010
8. Burmeister AR, Tzintzun-Tapia E, Roush C, Mangal I, Barahman R, Bjornson RD, et al. Experimental Evolution of the TolC-Receptor Phage U136B Functionally Identifies a Tail Fiber Protein Involved in Adsorption through Strong Parallel Adaptation. Appl Environ Microbiol. 2023 Jun 28;89(6):e0007923. doi:10.1128/aem.00079-23 PubMed PMID: 37191555; PubMed Central PMCID: PMC10304864.
9. German GJ, DeGiulio JV, Ramsey J, Kropinski AM, Misra R. The TolC and Lipopolysaccharide-Specific Escherichia coli Bacteriophage TLS—the Tlsvirus Archetype Virus. PHAGE. 2024 Sep;5(3):173–83. doi:10.1089/phage.2023.0041
10. Fan F, Li X, Pang B, Zhang C, Li Z, Zhang L, et al. The outer-membrane protein TolC of Vibrio cholerae serves as a second cell-surface receptor for the VP3 phage. J Biol Chem. 2018 Mar;293(11):4000–13. doi:10.1074/jbc.M117.805689 PubMed PMID: 29259138.
11. Maffei E, Shaidullina A, Burkolter M, Heyer Y, Estermann F, Druelle V, et al. Systematic exploration of Escherichia coli phage–host interactions with the BASEL phage collection. PLoS Biol. 2021 Nov 16;19(11). doi:10.1371/JOURNAL.PBIO.3001424 PubMed PMID: 34784345.
12. Munder F, Voutsinos M, Hantke K, Venugopal H, Grinter R. High-affinity PQQ import is widespread in Gram-negative bacteria. Sci Adv. 11(22):eadr2753. doi:10.1126/sciadv.adr2753 PubMed PMID: 40446051; PubMed Central PMCID: PMC12124388.
13. Dunstan RA, Bamert RS, Tan KS, Imbulgoda U, Barlow CK, Taiaroa G, et al. Epitopes in the capsular polysaccharide and the porin OmpK36 receptors are required for bacteriophage infection of Klebsiella pneumoniae. Cell Rep. 2023 Jun 27;42(6). doi:10.1016/j.celrep.2023.112551 PubMed PMID: 37224021.
14. Silva-Bea S, Maseda P, Otero A, Romero M. Regulatory effects on virulence and phage susceptibility revealed by sdiA mutation in Klebsiella pneumoniae. Front Cell Infect Microbiol. 2025 Mar 13;15. doi:10.3389/fcimb.2025.1562402
15. Ghosh D, Roy K, Williamson KE, Srinivasiah S, Wommack KE, Radosevich M. Acyl-Homoserine Lactones Can Induce Virus Production in Lysogenic Bacteria: an Alternative Paradigm for Prophage Induction. Appl Environ Microbiol. 2009 Nov;75(22):7142–52. doi:10.1128/AEM.00950-09 PubMed PMID: 19783745; PubMed Central PMCID: PMC2786502.
16. Berry JD, Rajaure M, Young R. Spanin function requires subunit homodimerization through intermolecular disulfide bonds. Mol Microbiol. 2013 Apr;88(1):35–47. doi:10.1111/mmi.12167 PubMed PMID: 23387988; PubMed Central PMCID: PMC3612274.
17. Bai J, Raustad N, Denoncourt J, van Opijnen T, Geisinger E. Genome-wide phage susceptibility analysis in Acinetobacter baumannii reveals capsule modulation strategies that determine phage infectivity. PLOS Pathog. 2023 Jun 8;19(6):e1010928. doi:10.1371/journal.ppat.1010928 PubMed PMID: 37289824; PubMed Central PMCID: PMC10249906.
18 Szczepaniak et al., the multifacrious roles of Tol-Pal in gram negative bacteria, FEMS Microbiology Reviews, Volume 44, Issue 4, July 2020, Pages 490–506
