## Supplemental Table 8 for "Cross-family and phage-specific gene requirements for Klebsiella infection revealed by scalable RB-TnSeq genetic screens"

### Sheet: Sheet1
Phages
Phage name	Family	Subfamily	Genus	Accession	Original description of phage
KLB1	Straboviridae	unclassified	Slopekvirus	PP444686	Gittrich, et al. 2025
KLB2	Straboviridae	Tevenvirinae	Jiaodavirus	PP597384	Gittrich, et al. 2025
KLB3	Straboviridae	unclassified	Slopekvirus	PP444687	Gittrich, et al. 2025
KLB4	Autographiviridae	Studievirinae	Teetrevirus	PP197344	Gittrich, et al. 2025
KLB5	Rivulusviridae	unclassified	Unclassified	PP202993	Gittrich, et al. 2025
KLB7	Autographiviridae	Studievirinae	Teetrevirus	PP582758	Gittrich, et al. 2025
KLB8	Straboviridae	Tevenvirinae	Jiaodavirus	PP444688	Gittrich, et al. 2025
KLB10	Straboviridae	unclassified	Slopekvirus	PP505786	Gittrich, et al. 2025
KLB12	Autographiviridae	Studievirinae	Teetrevirus	PP597382	Gittrich, et al. 2025
KLB13	Straboviridae	unclassified	Slopekvirus	PP505787	Gittrich, et al. 2025
KLB15	Straboviridae	unclassified	Slopekvirus	PP526028	Gittrich, et al. 2025
KLB16	Mavericviridae	unclassified	Alumvirus	PP197198	Gittrich, et al. 2025
KLB17	Straboviridae	unclassified	Slopekvirus	PX412413	This study
KLB19	Drexlerviridae	Tunavirinae	Vilniusvirus	PP526029	Gittrich, et al. 2025
KLB21	Straboviridae	unclassified	Slopekvirus	PP597383	Gittrich, et al. 2025
KLB22	Mavericviridae	unclassified	Buckeyevirus	PP554336	Gittrich, et al. 2025
KLB23	Straboviridae	unclassified	Slopekvirus	PP554337	Gittrich, et al. 2025
KLB24	unclassified	unclassified	Unclassified	PP554338	Gittrich, et al. 2025
KLB25	Straboviridae	unclassified	Slopekvirus	PP556864	Gittrich, et al. 2025
KLB26	Drexlerviridae	unclassified	Unclassified	PP556865	Gittrich, et al. 2025
KLB27	Straboviridae	unclassified	Slopekvirus	PP582754	Gittrich, et al. 2025
KLB28	unclassified	unclassified	Unclassified	PP582755	Gittrich, et al. 2025
KLB29	unclassified	unclassified	Unclassified	PP582756	Gittrich, et al. 2025
KLB31	Straboviridae	Tevenvirinae	Kanagawavirus	PP582757	Gittrich, et al. 2025
JVSB2	Mavericviridae	unclassified	Ashvirinae	PP444685	Gittrich, et al. 2025
Bacterial strains
Bacterial name	Purpose	Reference or source
Klebsiella sp. M5al	WT Klebsiella used to propagate phages	NZ_CP020657
Escherichia coli pir-116	WT E. coli strain used to maintain plasmids for gene knockouts and complementation	Sigma aldrich ECP09500
Escherichia coli WM3064	WT E. coli strain used to maintain plasmids for gene knockouts and complementation	Price, 2018
E. coli pir+ pBFC0619	E. coli with WT pBFC0619 plasmid	this study
E. coli pir+ pHSG299	E. coli with WT pHSG299 plasmid	this study
Klebsiella sp. M5a1 ΔompK36-4 #14	Klebsiella sp. M5al KO of ompK36	this study
Klebsiella sp. M5a1 ΔompK36 #14 pHSG2999-ompK36	Klebsiella sp. M5al KO of ompK36 with complemented gene ompK36 on the pHSG299 plasmid	this study
Klebsiella sp. M5a1 ΔompK36 #14 pHSG2999-WT	Klebsiella sp. M5al KO of ompK36 with WT pHSG299 plasmid	this study
Klebsiella ΔRS27275	Klebsiella sp. M5al KO of RS27275	this study
Klebsiella sp. M5a1 ΔRS27275 pHSG2999-RS27275	Klebsiella sp. M5al KO of RS27275with complemented gene RS27275 on the pHSG299 plasmid	this study
Klebsiella sp. M5a1 ΔRS27275 pHSG2999-WT	Klebsiella sp. M5al KO of ompK36 with complemented gene RS27275 on the pHSG299 plasmid	this study
Klebsiella sp. M5a1 ΔRS27290	Klebsiella sp. M5al KO of RS27290	this study
Klebsiella sp. M5a1 ΔRS27290 pHSG2999-RS27290	Klebsiella sp. M5al KO of ompK36 with complemented gene RS27290 on the pHSG299 plasmid	this study
Klebsiella sp. M5a1 ΔRS27290 pHSG2999-WT	Klebsiella sp. M5al KO of RS27290 with WT pHSG299 plasmid	this study
Klebsiella sp. M5a1 ΔRS27305	Klebsiella sp. M5al KO of RS27305	this study
Klebsiella sp. M5a1 ΔRS27305 pHSG2999-RS27305	Klebsiella sp. M5al KO of ompK36 with complemented gene RS27305 on the pHSG299 plasmid	this study
Klebsiella sp. M5a1 ΔRS27305 pHSG2999-WT	Klebsiella sp. M5al KO of RS27305 with WT pHSG299 plasmid	this study
Klebsiella sp. M5a1 ΔRS24475 pHSG2999-RS24475	Klebsiella sp. M5al KO of RS24475 with pHSG299 plasmid with RS24475	this study
Klebsiella sp. M5a1 ΔRS24475 pHSG2999-empty vector	Klebsiella sp. M5al KO of RS24475 with pHSG299 empty vector	this study
Klebsiella sp. M5a1 ΔompK36 pHSG2999-empty vector	Klebsiella sp. M5al KO of ompK36 with pHSG299 empty vector	this study
Klebsiella sp. M5a1 ΔompK36 pHSG2999-ompk36	Klebsiella sp. M5al KO of ompK36 with pHSG299 ompK36	this study
Klebsiella sp. M5a1 ΔpqqU	Klebsiella sp. M5al KO of pqqU	this study
Klebsiella sp. M5a1 ΔfadL pHSG2999-fadL	Klebsiella sp. M5al KO of fadL with pHSG299 fadL	this study
Klebsiella sp. M5a1 ΔfadL pHSG2999-empty vector	Klebsiella sp. M5al KO of fadL with pHSG299 empty vector	this study
