## Supplemental Table 9 for "Cross-family and phage-specific gene requirements for Klebsiella infection revealed by scalable RB-TnSeq genetic screens"

### Sheet: Sheet1
Phages	MOI 10	MOI 1	MOI 0.1	Reasons for repeating the experiments
KLB1	2	2	2
KLB2	2	2	2	First experiments with MOI10 and MOI 1 failed at sequencing
KLB3	3	2	4	One of the MOI 10 experiments failed at sequencing so assay repeated with two replicates
KLB4	4	4	4	Saw differences in phages KLB4, KLB7, and KLB12 and repeated all assays to confirm results
KLB5	2	2	2
KLB7	4	4	4	Saw differences with phages KLB4, KLB7, and KLB12 and repeated all assays to confirm results
KLB8	2	2	3	One of the MOI 0.1 experiments failed at sequencing so assay repeated with two replicates
KLB10	4	4	4	Saw slight differences between replicates and repeated to confirm high fitness genes
KLB12	4	4	4	Saw differences with phages KLB4 KLB7 and KLB12 and repeated all assays to confirm results
KLB13	2	2	2
KLB15	6	6	6	First experiment had no significant hits, so repeated in case there was a problem with sequencing
KLB16	2	2	2
KLB17	2	2	2
KLB19	4	4	4	Had a lot of RB-TnSeq hits and wanted to confirm hits
KLB21	2	2	2
KLB22	2	2	2
KLB23	2	2	2
KLB24	2	2	2
KLB25	4	4	4	Repeated to confirm the results
KLB26	4	4	4	Had a lot of RB-TnSeq hits and wanted to confirm hits
KLB27	2	2	2
KLB28	3	4	4	Weak RB-TnSeq, repeated in case of problem with sequencing.
KLB29	2	2	2
KLB31	2	2	2
JVSB2	2	2	2
No phage controls	24
T0	24
