## Supplemental Table 11 for "Cross-family and phage-specific gene requirements for Klebsiella infection revealed by scalable RB-TnSeq genetic screens"

### Sheet: Sheet1
Gene	Reason for gene removal
BWI76_RS01325	<100 reads and T0 reads <10
BWI76_RS01385	<100 reads and T0 reads <10
BWI76_RS04530	<100 reads and T0 reads <10
BWI76_RS05750	<100reads
BWI76_RS06575	<100reads
BWI76_RS08520	<100 reads
BWI76_RS08535	<100 reads and T0 reads <10
BWI76_RS09640	<100 reads and T0 reads <10
BWI76_RS18125	<100 reads and T0 reads <10
BWI76_RS18975	Polar effects found
BWI76_RS18980	Polar effects found
BWI76_RS21070	<100 reads and T0 reads <10
BWI76_RS23830	<100 reads
BWI76_RS25230	Polar effects found
BWI76_RS25335	<100 reads and T0 reads <10
BWI76_RS26075	<100 reads and T0 reads <10
BWI76_RS26080	<100 reads and T0 reads <10
BWI76_RS26085	<100 reads and T0 reads <10
BWI76_RS26470	<100 reads and T0 reads <10
BWI76_RS26795	Polar effects found
BWI76_RS26800	Polar effects found
