## Supplemental Table 12 for "Cross-family and phage-specific gene requirements for Klebsiella infection revealed by scalable RB-TnSeq genetic screens"

### Sheet: Sheet1
Gene	BLAST	HHPRED	Phyre2	AlphaFold	String protein-protein interactions
BWI76_RS27275	sugar glycosyltransferase	kdo-III tansferase waaZ	transferase	sugar glycosyltransferase	None
BWI76_RS27290	polysaccharide deacertylase	peptidoglycan deacetylase	deacetylase	no hits	RS27305
BWI76_RS27305	glycosyltransferase	glycosyltransferase family 1	low percent identity	putative glycosyltransferase	RS27290
BWI76_RS27310	glycosyltransferase	glycosyltransferase family 1	transferase	glycosyltransferase	None
BWI76_RS19000	Acyltransferase	Acyltransferase	membrane protein, transferase	acyltransferase	None
BWI76_RS11475	Glycosyltransferase family 9	Glycosyltransferase family 9	low percent identity	glycosyltransferase family 9	None
BWI76_RS16215	ygdH	no strong hits	no strong hits	DUF1471 domain containing protein	wecF, ompk36, RS06765
BWI76_RS16715	DUF 535	DUF535	no strong hits	DUF535 domain protein	None
BWI76_RS24775	doxX family protein	small subunit doxD	no strong hits	no hits	None
BWI76_18965	glycosyltransferase family 4	N, N'-diacetylbacillosaminyl-diphospho-undecaprenol alpha-1,3-N-acetylgalactosaminyltransferase; glycosyltransferase		glycosyltransferase family 4	RS18970, RS18985, 18990
BWI76_18970	glycosyltransferase	rhamnosyltran	UDP-galactofuranosyl transferase GlfT2	glycosyltransferase	RS18965, RS18985, 18990
BWI76_18985	ABC transport ATP binding protein	ABC transporter; O antigen transporter,	ABC transporter translocase	ABC transport ATP binding protein	RS18965, RS18970, 18990, wecC
BWI76_18990	ABC transport ATP binding protein	Transport permease protein; O ANTIGEN	o antigen abc transporter	Transport permease protein; O ANTIGEN	RS18965, RS18970, RS18985
