## Supplemental Table 14 for "Cross-family and phage-specific gene requirements for Klebsiella infection revealed by scalable RB-TnSeq genetic screens"

### Sheet: Sheet1
Guide RNA ID	Encoded by	Description	CRISPR reoeat sequences (5'-3')	Genomic coordinates of target site for Klebsiella sp. M5al
ompK36-4	pbfc0619_ompK36_4	plasmid with gRNA targeting ompK36 in Klebsiella sp. M5al	TGGTACCGGCACTGCTGGTAGCGGGCGCAGCG	4,164,117-4,164,148
RS27275-2	pbfc0619_RS27275_2	plasmid with gRNA targeting RS27275 in Klebsiella sp. M5al	TTATTTGCCAGCCAGGAGGGGAGTTTATCCTG	5,661,622-5,661,653
RS27290-2	pbfc0619_RS27290_2	plasmid with gRNA targeting RS27290 in Klebsiella sp. M5al	TGCTCGTTTTTAAACGTTGGACTGCCGCCGGG	5,664,200-5,664,231
RS27305-1	pbfc0619_RS27305_1	plasmid with gRNA targeting RS27305 in Klebsiella sp. M5al	TGTTCGCCCTGGCTAAGAAAATGCTCCGCCAG	5,667,428-5,667,459
dsbA-2	pbfc0619_dsbA_2	plasmid with gRNA targeting dsbA in Klebsiella sp. M5al	AGGGATTTCACTACAAAACTGTTCCAGGCTGC	72,650-72,681
All gRNAs are targeting Klebsiella sp. M5al. Accession: NZ_CP020657
