## Supplemental Table 15 for "Cross-family and phage-specific gene requirements for Klebsiella infection revealed by scalable RB-TnSeq genetic screens"

### Sheet: Sheet1
Primer name	Primer sequence
RS27275 compR	GGTGGCCTGCAGGGCCCTGTCTGGCGTAACTAC
RS27275 compF	ggtggtGCATGCCTCAGGAACTGGCTTAATGGG
RS27290 compR	GGTGGCCTGCAGGGCATACGGTACCTGGTTGTG
RS27290 compF	ggtggtGCATGCCCTGAGGACGTTTTCGTGCA
RS27305 compR	GGTGGCCTGCAGGGGTTAAATAACGGCGTCAGG
RS27305 compF	ggtggtGCATGCTGGTGAAATAACGATGCGC
FW_kan_pqqU (ycnD)	GGTTAACGGCGACGAGATGCGCCAGGCCGCGCCGCGGGTCAACCTTTCCGattccggggatccgtcgacc
FW_kan_FadL	AAAAATAACTCTATGAGGTTATGGGCATGAGCCAGAAAACCCGCCTTACCattccggggatccgtcgacc
FW_kan_RS24775	TTCTGATGCCCATTCTGTTCATTACCGCAGGTTGGGGAAAAATTACCGGGattccggggatccgtcgacc
RV_kan_pqqu	CGAAGGAGGCGTAGCCCATATTACGGGCGATCCCCGGAATACGATTGCCTtgtaggctggagctgcttc
RV_kan_FadL	CCTTTTTTGTTGCTGCTGAGGATCAGAAACGGTAGTTGAAGTTCGCGCCGtgtaggctggagctgcttc
RV_kan_PhoQ	TGCGAGATGCGGCTAATCTGCTCCAGCATCACCGGTTCTGCTTCGTTGACtgtaggctggagctgcttc
RV_kan_RS24775	GACCGGTGATAGCCAGCAGCAGGAAGCCGCCTGCGATGCTCAGGTTCTTCtgtaggctggagctgcttc
FW_pqqU	TGCTTCTGCCGCTTATTTCTTCAGC
RV_pqqU	ACAGGTTATCTACCCGGCCAAACAG
FW_FadL	AATTGAAAAAACTTATAAACAAACT
RV_FadL	CACGACTTTATCGCCAACGGCGGTA
FW_RS24775	ATTGCACCAAAAAACGAAATCGCCG
RV_RS24775	GTCAACTAATTGTCCCATTGTTGC
3897|Vector.FOR-fadL	gcatgcaagcttggcgt
3898|Vector.REV.fadL	ctgcaggtcgactctagagga
3899|Fragment.FOR FadL	aggaaacagctatgaccatgattacgccaagcttgcatgcatgagccagaaaacccgcc
3900|Fragment.REV. FadL	cgagctcggtacccggggatcctctagagtcgacctgcagtcagaaacggtagttgaagttcgcg
3905|Vector.FOR-pqqU	cgcacggaaaggattttcatgcatgcaagcttggcgtaat
3906|Vector.REV.pqqU	tggcatggcggtttgagtaactgcaggtcgactctagaggat
3907|Fragment.FOR pqqU	cctctagagtcgacctgcagttactcaaaccgccatgccagg
3908|Fragment.REV. pqqU	attacgccaagcttgcatgcatgaaaatcctttccgtgcgc
3913|Vector.FOR-RS24775	acatcttctaattttttcatgcatgcaagcttggcgtaat
3914|Vector.REV.-RS24775	tcctgaataaaaagtggtaactgcaggtcgactctagaggat
3915|Fragment.REV.R-RS24775	cctctagagtcgacctgcagttaccactttttattcaggacgcggtca
3916|Fragment.FOR R-RS24775	attacgccaagcttgcatgcatgaaaaaattagaagatgttggtgtattggtagc
3917|pHSG299_MCS-F	cggctcgtatgttgtgtggaat
3918|pHSG299_MCS-R	caggctgcgcaactgttgg
